# The blast effector Pwl2 is a virulence factor that modifies the cellular localisation of host protein HIPP43 to suppress immunity

**DOI:** 10.1101/2024.01.20.576406

**Authors:** Vincent Were, Xia Yan, Andrew J. Foster, Jan Sklenar, Thorsten Langner, Amber Gentle, Neha Sahu, Adam Bentham, Rafał Zdrzałek, Lauren Ryder, Davies Kaimenyi, Diana Gomez De La Cruz, Yohan Petit-Houdenot, Alice Bisola Eseola, Matthew Smoker, Mark Jave Bautista, Weibin Ma, Jiorgos Kourelis, Dan Maclean, Mark J. Banfield, Sophien Kamoun, Frank L.H. Menke, Matthew J. Moscou, Nicholas J. Talbot

## Abstract

The rice blast fungus *Magnaporthe oryzae* secretes a battery of effector proteins to facilitate host infection. Among these effectors, Pwl2 was first identified as a host specificity determinant for infection of weeping lovegrass (*Eragrostis curvula*) and is also recognised by the barley Mla3 resistance gene. However, its biological activity is not known. Here we show that *PWL2* expression is regulated by the Pmk1 MAP kinase during cell-to-cell movement by *M. oryzae* at plasmodesmata (PD)-containing pit field sites. Consistent with its regulation, we provide evidence that Pwl2 binds to a barley heavy metal-binding isoprenylated protein HIPP43, which results in its displacement from plasmodesmata. Transgenic barley lines overexpressing either *PWL2* or HIPP43 exhibit attenuated immune responses and increased disease susceptibility. By contrast, a Pwl2^SNDEYWY^ mutant that does not interact with HIPP43, fails to alter the PD localisation of HIPP43. Targeted deletion of three copies of *PWL2* in *M. oryzae* results in a *Δpwl2* mutant showing gain-of-virulence to weeping lovegrass and barley Mla3 lines, but also a reduction in severity of blast disease on susceptible host plants. Taken together, our results provide evidence that Pwl2 is a virulence factor that acts by suppressing host immunity through perturbing the plasmodesmatal deployment of HIPP43.
