## Supplemental Data 1. Blast genomes used for phylogenetic analysis for "The blast effector Pwl2 is a virulence factor that modifies the cellular localisation of host protein HIPP43 to suppress immunity"

### Sheet: Genomes
Supplemental Data 1.Were et al
Supplemental Data 1. Blast genomes used for phylogenetic analysis
Species	isolate	Host of isolation	Year of isolation	Location, Country	Clade	NCBI accession
Magnaporthe oryzae	4403.2	Oryza sativa	1976	Japan
Magnaporthe oryzae	4603.4	Oryza sativa	1976	Japan
Magnaporthe oryzae	13FM-5-1	Oryza sativa	2013	Yunan, China	F
Magnaporthe oryzae	4091_5_8	Eragrostis curvula		Japan	I
Magnaporthe oryzae	AH06	Oryza sativa	2000	China
Magnaporthe oryzae	Arcadia	Setaria viridis	1998	Lexington, KY, USA	B	SAMN08009540
Magnaporthe oryzae	AV1-1-1	Oryza sativa	2015	Aveyime, Ghana	G
Magnaporthe oryzae	B51	Eleucine indica	2012	Quirusillas, Bolivia	I	SAMN08009542
Magnaporthe oryzae	B71	Triticum aestivum	2012	Bolivia	K	SAMN04942725
Magnaporthe oryzae	Bd8401	Brachiaria distachya	1984	Philippines	A	SAMN08009543
Magnaporthe oryzae	BdBar16-1	Triticum aestivum	2016	Barisal, Bangladesh	K	SAMN04940126
Magnaporthe oryzae	BdJes16-1	Triticum aestivum	2016	Jessore, Bangladesh	K	SAMN04942531
Magnaporthe oryzae	BdMeh16-1	Triticum aestivum	2016	Mehepur, Bangladesh	K	SAMN04942534
Magnaporthe oryzae	BF48	Oryza sativa	2013	Banfora, Burkina Faso	G	SAMEA4753515
Magnaporthe oryzae	BF5	Oryza sativa	2013	Sinkoura, Burkina Faso	C	SAMEA4753512
Magnaporthe oryzae	BJ-90-611	Oryza sativa		Beijing, China	F	SAMEA4753516
Magnaporthe oryzae	BJ08-8	Oryza sativa		Beijing, China	F
Magnaporthe oryzae	Bm88324	Brachiaria mutica	1988	Philippines	H
Magnaporthe oryzae	BN0293	Oryza sativa		Lokassa, Benin	G	SAMN08009544
Magnaporthe oryzae	Br130	Triticum aestivum	1990	Mato Grosso do Sul, Brazil	K	SAMN08009547
Magnaporthe oryzae	BR32	Triticum aestivum	1991	Brazil	K	SAMEA3231213
Magnaporthe oryzae	Br62	Eleucine indica	1991	Brazil	I
Magnaporthe oryzae	Br7	Triticum aestivum	1990	Parana, Brazil	K	SAMN08009545
Magnaporthe oryzae	Br80	Triticum aestivum	1991	Brazil	K	SAMN08009546
Magnaporthe oryzae	BTAR_A1	Leersia hexandra		Gazipur, Bangladesh	C
Magnaporthe oryzae	BTBa_2	Hordeum vulgare	2016	Gazipur City, Bangladesh	K
Magnaporthe oryzae	BTBaB1	Hordeum vulgare	2016	Gazipur City, Bangladesh	K
Magnaporthe oryzae	BTG_S6e				K
Magnaporthe oryzae	BTGS6f				K
Magnaporthe oryzae	BTGS6g	Triticum aestivum	2017	Gangni, Meherpur, Bangladesh	K	ERS1849829
Magnaporthe oryzae	BTGS6h	Triticum aestivum	2017	Gangni, Meherpur, Bangladesh	K	ERS1849830
Magnaporthe oryzae	BTJP_4_1	Triticum aestivum	2016	Jhenaidah, Bangladesh	K	ERS1849831
Magnaporthe oryzae	BTJP_4_15	Triticum aestivum		Jhenaidah, Bangladesh	K	SAMEA104365381
Magnaporthe oryzae	BTJP_4_2	Triticum aestivum		Jhenaidah, Bangladesh	K	SAMEA104365382
Magnaporthe oryzae	BTJP_4_9	Triticum aestivum		Jhenaidah, Bangladesh	K	SAMEA104365383
Magnaporthe oryzae	BTJP4_11	Triticum aestivum	2016	Jhenaidah, Bangladesh	K	ERS1849835
Magnaporthe oryzae	BTJP4_12	Triticum aestivum	2016	Jhenaidah, Bangladesh	K	ERS1849836
Magnaporthe oryzae	BTJP4_16	Triticum aestivum	2016	Jhenaidah, Bangladesh	K	ERS1849837
Magnaporthe oryzae	BTJP4_18	Triticum aestivum	2016	Jhenaidah, Bangladesh	K	ERS1849838
Magnaporthe oryzae	BTJP4_3	Triticum aestivum	2016	Jhenaidah, Bangladesh	K	ERS1849832
Magnaporthe oryzae	BTJP4_5	Triticum aestivum	2016	Jhenaidah, Bangladesh	K	ERS1849833
Magnaporthe oryzae	BTJP4_6	Triticum aestivum	2016	Jhenaidah, Bangladesh	K	ERS1849834
Magnaporthe oryzae	BTMP_S_13_2	Triticum aestivum	2016	Meherpur, Bangladesh	K	ERS1849839
Magnaporthe oryzae	BTMP_S13_1	Triticum aestivum	2016	Meherpur, Bangladesh	K	ERS1849840
Magnaporthe oryzae	BTTrp_5	Panicum repens	2016	Gazipur City, Bangladesh	A	ERS1849841
Magnaporthe oryzae	CA205	Oryza sativa	1997	USA
Magnaporthe oryzae	CD156	Eleusine indica	1989	Ferkessedougou, Ivory Coast	I
Magnaporthe oryzae	CHRF	Lolium perenne	1996	Silver Spring, MD, USA	J	SAMN08009548
Magnaporthe oryzae	CHW	Lolium perenne	1996	Annapolis, MD, USA	J	SAMN08009549
Magnaporthe oryzae	DB11-621	Oryza sativa	2011	China
Magnaporthe oryzae	DsLIZ	Digitaria sanguinalis		Lexington, KY, USA	L	SAMN08009550
Magnaporthe oryzae	EI9411	Eleucine indica	1990	Fujian, China	I
Magnaporthe oryzae	EI9604	Eleucine indica	1996	Fujian, China	I
Magnaporthe oryzae	FH	Lolium perenne	1997	Hagerstown, MD, USA	J	SAMN08009551
Magnaporthe oryzae	FJ11SH-527-1	Oryza sativa	2011	China
Magnaporthe oryzae	FJ11YD-673-1	Oryza sativa	2011	China
Magnaporthe oryzae	FJ12JN-084-3	Oryza sativa	2012	China
Magnaporthe oryzae	FJ78-JJ	Oryza sativa	1978	China
Magnaporthe oryzae	FJ81-JY	Oryza sativa	1981	China
Magnaporthe oryzae	FJ81-SW	Oryza sativa	1981	China
Magnaporthe oryzae	FJ81-ZP	Oryza sativa	1981	China
Magnaporthe oryzae	FJ81278	Oryza sativa	1981	China
Magnaporthe oryzae	FJ86-CT	Oryza sativa	1986	China
Magnaporthe oryzae	FJ98099	Oryza sativa	1998	China
Magnaporthe oryzae	FJ99138	Oryza sativa	1999	China
Magnaporthe oryzae	FR13	Oryza sativa	1998	France	F	SAMEA3231509
Magnaporthe oryzae	G17	Eragrostis curvula	1976	Japan	I	SAMN08009553
Magnaporthe oryzae	G22	Eleusine coracana	1976	Japan	I	SAMN08009554
Magnaporthe oryzae	GD06-53	Oryza sativa	2006	China
Magnaporthe oryzae	GD22	Oryza sativa	2001	China
Magnaporthe oryzae	GG11	Lolium perenne	1997	Lexington, KY, USA	J	SAMN08009555
Magnaporthe oryzae	GrF52	Setaria viridis	2001	Lexington, KY, USA	B	SAMN08009556
Magnaporthe oryzae	Guy11	Oryza sativa	1988	French Guyana	G
Magnaporthe oryzae	H08-1a_	Oryza sativa	2014	China
Magnaporthe oryzae	HB-14	Oryza sativa	2009	China
Magnaporthe oryzae	HB12	Oryza sativa	2002	China
Magnaporthe oryzae	HN-158	Oryza sativa	2009	China
Magnaporthe oryzae	HN06	Oryza sativa	2002	China
Magnaporthe oryzae	HO	Lolium perenne	1996	Richmond, PA, USA	J	SAMN08009558
Magnaporthe oryzae	IA1	Oryza sativa	2009	Arkansas, USA	F	SAMN08009559
Magnaporthe oryzae	IB33	Oryza sativa		Arkansas	E	SAMN08009560
Magnaporthe oryzae	IB49	Oryza sativa	1992	Arkansas, USA	G	SAMN08009561
Magnaporthe oryzae	IC17	Oryza sativa	1992	Arkansas, USA	E	SAMN08009562
Magnaporthe oryzae	IE1K	Oryza sativa	1992	Arkansas, USA	E	SAMN08009563
Magnaporthe oryzae	Ina168v2	Oryza sativa	1958	Aichi, Japan	F	DRS029686
Magnaporthe oryzae	JL10	Oryza sativa	2002	China
Magnaporthe oryzae	JS08-611	Oryza sativa	2008	China
Magnaporthe oryzae	JS09-138	Oryza sativa	2009	China
Magnaporthe oryzae	JS25	Oryza sativa	1998	China
Magnaporthe oryzae	JUM1	Oryza sativa		USA
Magnaporthe oryzae	JX10-102	Oryza sativa	2010	China
Magnaporthe oryzae	JX11-141	Oryza sativa	2011	China
Magnaporthe oryzae	KA1-3-1	Oryza sativa	2015	Ghana
Magnaporthe oryzae	KA2-1-1	Oryza sativa	2015	Ghana
Magnaporthe oryzae	KE016	Oryza sativa	2013	Mwea, Kenya		SAMEA4753507
Magnaporthe oryzae	KE017	Oryza sativa	2013	Mwea, Kenya		SAMEA4753508
Magnaporthe oryzae	KE019	Oryza sativa	2013	Mwea, Kenya		SAMEA4753509
Magnaporthe oryzae	KE021	Oryza sativa	2013	Mwea, Kenya		SAMEA4753510
Magnaporthe oryzae	KE029	Oryza sativa	2013	Mwea, Kenya		SAMEA4753511
Magnaporthe oryzae	KE041	Oryza sativa	2013	Waguru, Kenya		SAMEA4753518
Magnaporthe oryzae	KE210	Oryza sativa	2014	Ahero, Kenya		SAMEA4753519
Magnaporthe oryzae	KE255	Oryza sativa	2014	Ahero, Kenya		SAMEA4753520
Magnaporthe grisea	KE332	Oryza sativa	2014	Kenya		SAMEA4753528
Magnaporthe oryzae	KE415	Oryza sativa	2014	Kenya		SAMEA4753529
Magnaporthe oryzae	KE443	Oryza sativa	2014	Kenya		SAMEA4753530
Magnaporthe oryzae	KE473	Oryza sativa	2014	Kenya		SAMEA4753531
Magnaporthe oryzae	KE491	Oryza sativa	2014	Kenya		SAMEA4753532
Magnaporthe oryzae	LpKY97	Lolium perenne	1997	Lexington, KY, USA	J	SAMN08009564
Magnaporthe oryzae	MG01	Oryza sativa	2011	India
Magnaporthe oryzae	MG02	Oryza sativa	2012	India
Magnaporthe oryzae	MG04	Eleusine coracana	2012	Bangalore, India	I
Magnaporthe oryzae	ML33	Oryza sativa	1995	Mali	G	SAMN08009565
Magnaporthe oryzae	Mo-nwi-55	Oryza sativa	2010	India
Magnaporthe oryzae	MZ5-1-6	Eleusine coracana	1976	Miyazaki, Japan	I	SAMD00069327
Magnaporthe oryzae	NG0104	Oryza sativa	2010	Ibadan, Nigeria		SAMEA4753522
Magnaporthe oryzae	NG0110	Oryza sativa	2010	Ibadan, Nigeria		SAMEA4753523
Magnaporthe oryzae	NG0135	Oryza sativa	2009	Ibadan, Nigeria		SAMEA4753524
Magnaporthe oryzae	NG0153	Oryza sativa	2009	Ibadan, Nigeria		SAMEA4753521
Magnaporthe oryzae	Nich-2-3-2	Oryza sativa	2014	Suriname
Magnaporthe oryzae	P28	Bromus tectorum	2014	Paraguay	J	SAMN05864041
Magnaporthe oryzae	P29	Bromus tectorum	2014	Paraguay	K	SAMN05898532
Magnaporthe oryzae	P3	Triticum durum	2012	Canindeyu, Paraguay	K	SAMN08009568
Magnaporthe oryzae	PgKY	Lolium perenne	2000	Lexington, KY, USA	J	SAMN08009569
Magnaporthe oryzae	PGPA	Lolium perenne	1998	Pennsylvania, USA	J
Magnaporthe oryzae	PH42	Eleusine coracana	1983	Philippines	I	SAMN08009570
Magnaporthe oryzae	PL2-1	Lolium multiflorum	2002	Pulaski Co., KY, US	J	SAMN08009571
Magnaporthe oryzae	PL3-1	Lolium multiflorum	2002	Pulaski Co., KY, US	J	SAMN08009572
Magnaporthe oryzae	Pm1	Pennisetum americanum	1990	Georgia, USA	M	SAMN08377453
Magnaporthe oryzae	PY0925	Triticum aestivum	2009	Predizes, Brazil	K
Magnaporthe oryzae	Py22_1	Triticum aestivum		Brazil	K
Magnaporthe oryzae	PY36_1	Triticum aestivum	2007	Brasilia, Brazil	K
Magnaporthe oryzae	PY5003	Triticum aestivum	2005	Londrina, Brazil	K
Magnaporthe oryzae	PY5010	Triticum aestivum	2005	Londrina, Brazil	J
Magnaporthe oryzae	Py5020	Triticum aestivum			K
Magnaporthe oryzae	PY5033	Triticum aestivum	2005	Londrina, Brazil	K
Magnaporthe oryzae	PY6017	Triticum aestivum	2006	Coromandel, Brazil	K
Magnaporthe oryzae	PY6025	Triticum aestivum			K
Magnaporthe oryzae	PY6045	Triticum aestivum	2006	Goiânia, Brazil	K
Magnaporthe oryzae	PY86_1	Triticum aestivum	2008	Cascavel, Brazil	J
Magnaporthe oryzae	Sar-2-20-1	Oryza sativa	2013	Suriname
Magnaporthe oryzae	Sar-AD3-5	Oryza sativa	2013	Suriname
Magnaporthe oryzae	SC05	Oryza sativa	2001	China
Magnaporthe oryzae	SSFL02-1	Stenotaphrum secundatum	2002	Disney World, FL, USA	H	SAMN08009573
Magnaporthe oryzae	SV9610	Setaria viridis	1996	Zhejian, China	B
Magnaporthe oryzae	SV9623	Setaria viridis	1996	Zhejian, China	B
Magnaporthe oryzae	T25	Triticum aestivum	1988	Parana, Brazil	K	SAMN08009575
Magnaporthe oryzae	TF05-1	Festuca arundinaceum	2005	Lexington, KY, USA	J	SAMN08009576
Magnaporthe oryzae	TG004	Oryza sativa	2012	Elavayo, Togo
Magnaporthe oryzae	TW-CYBP1-3	Oryza sativa	2011	Taiwan
Magnaporthe oryzae	TW-PT1-1	Oryza sativa	2011	Taiwan
Magnaporthe oryzae	TW-PT3-1	Oryza sativa	2011	Taiwan
Magnaporthe oryzae	TW-PT6-1	Oryza sativa	2011	Taiwan
Magnaporthe oryzae	TW-TN4-2	Oryza sativa	2011	Taiwan
Magnaporthe oryzae	TZ090	Oryza sativa	2013	Ifakara, Tanzania
Magnaporthe oryzae	UG08	Oryza sativa	2013	Namulonge, Uganda		SAMEA4753527
Magnaporthe oryzae	US71	Setaria spp.		USA	B	SAMEA3373385
Magnaporthe oryzae	V0107	Digitaria sanguinalis	1981	Texas, USA	L	SAMEA4751776
Magnaporthe oryzae	V86010			Philippines	G
Magnaporthe oryzae	WBKY11	Triticum aestivum	2011	Lexington, KY	J	SAMN08009578
Magnaporthe oryzae	WHTQ	Triticum aestivum		Brazil	K	SAMN08009580
Magnaporthe oryzae	YN07205e	Oryza sativa	2007	China
Magnaporthe oryzae	YN072310	Oryza sativa	2007	China
Magnaporthe oryzae	YN072311	Oryza sativa	2007	China
Magnaporthe oryzae	YN072313	Oryza sativa	2007	China
Magnaporthe oryzae	YN08181e	Oryza sativa	2008	China
Magnaporthe oryzae	YN08182c	Oryza sativa	2008	China
Magnaporthe oryzae	YN126311	Oryza sativa	2012	China
Magnaporthe oryzae	YN126441	Oryza sativa	2012	China
Magnaporthe oryzae	ZJ00-10	Oryza sativa	2000	China
Magnaporthe oryzae	ZJ08-41	Oryza sativa	2008	China
Magnaporthe oryzae	CKF3584	Eleusine
Magnaporthe oryzae	D8-s15	Eleusine
Magnaporthe oryzae	E1	Eleusine coracana	2015	Ethiopia		SAMN12143008
Magnaporthe oryzae	E12	Eleusine coracana		Ethiopia
Magnaporthe oryzae	E13	Eleusine coracana		Ethiopia
Magnaporthe oryzae	E14	Eleusine coracana		Ethiopia
Magnaporthe oryzae	E17	Eleusine coracana	2016	Ethiopia		SAMN12143005
Magnaporthe oryzae	E39	Eleusine coracana		Ethiopia
Magnaporthe oryzae	E7	Eleusine coracana	2015	Ethiopia		SAMN12143017
Magnaporthe oryzae	IN15	Eleusine coracana		India
Magnaporthe oryzae	K17	Eleusine coracana	2016	Kenya		SAMN15040823
Magnaporthe oryzae	K38	Eleusine coracana	2017	Kenya		SAMN12143009
Magnaporthe oryzae	K5	Eleusine coracana		Kenya		SAMN12143013
Magnaporthe oryzae	T15	Eleusine coracana		Tanzania		SAMN12143018
Magnaporthe oryzae	T17	Eleusine coracana	2016	Tanzania		SAMN12143018
Magnaporthe oryzae	T5	Eleusine coracana		Tanzania		SAMN12143019
Magnaporthe oryzae	T6	Eleusine coracana	2016	Tanzania		SAMN15098632
Magnaporthe oryzae	U13	Eleusine coracana		Uganda		SAMN12143015
Magnaporthe oryzae	U34	Eleusine coracana		Uganda		SAMN12142210
Magnaporthe oryzae	br58	Triticum		Brazil
Magnaporthe oryzae	WD_3_1_1	Oryza sativa		Ghana
Magnaporthe oryzae	EtKY19-1	Eragrostis tef		USA
Magnaporthe oryzae	PR01-37	Triticum		Brazil
Magnaporthe oryzae	Arcadia2			NA
Magnaporthe oryzae	ZMW18_06	Triticum		Zambia
Magnaporthe oryzae	ZMW18_11	Triticum		Zambia
Magnaporthe oryzae	ZMW19_09	Triticum		Zambia
Magnaporthe oryzae	ZMW20_03	Triticum		Zambia
Magnaporthe oryzae	ZMW20_04	Triticum		Zambia
Magnaporthe oryzae	ZMW20_07	Triticum		Zambia
Magnaporthe oryzae	ZMW20_14	Triticum		Zambia
Magnaporthe oryzae	ZMW20_15	Triticum		Zambia
Magnaporthe oryzae	ZMW20_16	Triticum		Zambia
Magnaporthe oryzae	ZMW20_17	Triticum		Zambia
Magnaporthe oryzae	70_15_8	Oryza sativa
Magnaporthe oryzae	PgNI			NA
Magnaporthe oryzae	Cd88215			NA
Magnaporthe oryzae	RMg_Dl	Oryza sativa		India
Magnaporthe oryzae	ZMW19_13	Triticum		Zambia
Magnaporthe grisea	W97_11	Digitaria sanguinalis		South Korea
Magnaporthegrisea	DS0505	Digitaria sanguinalis		China
Magnaporthe oryzae	ZMW18_10	Triticum		Zambia
Magnaporthe grisea	DS9461	Digitaria sanguinalis		China
Magnaporthe oryzae	ZMW18_08	Triticum		Zambia
Magnaporthe grisea	NI907	Digitaria sanguinalis		Japan
