## Supplemental Data 2. Blast genomes used for copy number variation analysis. for "The blast effector Pwl2 is a virulence factor that modifies the cellular localisation of host protein HIPP43 to suppress immunity"

### Sheet: Sheet1
Supplemental Data 2.Were et al
Supplemental Data 2. Blast genomes used for copy number variation analysis
Species	isolate_name	samplename	region	country
Magnaporthe oryzae	10100	CJ10100	Kaseaw province	Thailand
Magnaporthe oryzae	S1	SAMEA104071975	West Bengal	India
Magnaporthe oryzae	S1	SAMEA104071975	West Bengal	India
Magnaporthe oryzae	S2	SAMEA104071976	West Bengal	India
Magnaporthe oryzae	S2	SAMEA104071976	West Bengal	India
Magnaporthe oryzae	S3	SAMEA104071977	West Bengal	India
Magnaporthe oryzae	S3	SAMEA104071977	West Bengal	India
Magnaporthe oryzae	S4	SAMEA104071978	West Bengal	India
Magnaporthe oryzae	S4	SAMEA104071978	West Bengal	India
Magnaporthe oryzae	S5	SAMEA104071979	West Bengal	India
Magnaporthe oryzae	S5	SAMEA104071979	West Bengal	India
Magnaporthe oryzae	S6	SAMEA104071980	West Bengal	India
Magnaporthe oryzae	S6	SAMEA104071980	West Bengal	India
Magnaporthe oryzae	S7	SAMEA104071981	West Bengal	India
Magnaporthe oryzae	S7	SAMEA104071981	West Bengal	India
Magnaporthe oryzae	S8	SAMEA104071982	West Bengal	India
Magnaporthe oryzae	S8	SAMEA104071982	West Bengal	India
Magnaporthe oryzae	CD156	SAMEA3231216		Cote d'Ivoire
Magnaporthe oryzae	76.3	SAMEA4751761
Magnaporthe oryzae	82.0835	SAMEA4751762
Magnaporthe oryzae	87.120.2	SAMEA4751763
Magnaporthe oryzae	90.4.1	SAMEA4751764
Magnaporthe oryzae	GLHN3	SAMEA4751767
Magnaporthe oryzae	GLHN4	SAMEA4751768
Magnaporthe oryzae	Guy11	SAMEA4751769
Magnaporthe oryzae	Ina168	SAMEA4751770
Magnaporthe oryzae	TH3	SAMEA4751774
Magnaporthe oryzae	VO104	SAMEA4751775
Magnaporthe oryzae	VO108	SAMEA4751776
Magnaporthe oryzae	VO113	SAMEA4751777
Magnaporthe oryzae	EG308	SAMEA4753505		Egypt
Magnaporthe oryzae	KE002	SAMEA4753506		Kenya
Magnaporthe oryzae	KE016	SAMEA4753507		Kenya
Magnaporthe oryzae	KE017	SAMEA4753508		Kenya
Magnaporthe oryzae	KE019	SAMEA4753509		Kenya
Magnaporthe oryzae	KE021	SAMEA4753510		Kenya
Magnaporthe oryzae	KE029	SAMEA4753511		Kenya
Magnaporthe oryzae	BF5	SAMEA4753512		Burkina Faso
Magnaporthe oryzae	BF17	SAMEA4753513		Burkina Faso
Magnaporthe oryzae	BF32	SAMEA4753514		Burkina Faso
Magnaporthe oryzae	BF48	SAMEA4753515		Burkina Faso
Magnaporthe oryzae	BN0293	SAMEA4753516		Benin
Magnaporthe oryzae	JUM1	SAMEA4753517		USA
Magnaporthe oryzae	KE041	SAMEA4753518		Kenya
Magnaporthe oryzae	KE210	SAMEA4753519		Kenya
Magnaporthe oryzae	KE255	SAMEA4753520		Kenya
Magnaporthe oryzae	NG0104	SAMEA4753521		Nigeria
Magnaporthe oryzae	NG0110	SAMEA4753522		Nigeria
Magnaporthe oryzae	NG0135	SAMEA4753523		Nigeria
Magnaporthe oryzae	NG0153	SAMEA4753524		Nigeria
Magnaporthe oryzae	TG004	SAMEA4753525		Togo
Magnaporthe oryzae	TZ090	SAMEA4753526		Tanzania
Magnaporthe oryzae	UG08	SAMEA4753527		Uganda
Magnaporthe oryzae	KE332	SAMEA4753528		Kenya
Magnaporthe oryzae	KE415	SAMEA4753529		Kenya
Magnaporthe oryzae	KE443	SAMEA4753530		Kenya
Magnaporthe oryzae	KE473	SAMEA4753531		Kenya
Magnaporthe oryzae	KE491	SAMEA4753532		Kenya
Magnaporthe oryzae	Guy11_alb1-3	SAMEA4753734		Laboratory
Magnaporthe oryzae	Guy11_alb1-6	SAMEA4753735		Laboratory
Magnaporthe oryzae	Guy11_regenerant	SAMEA4753736		Laboratory
Magnaporthe oryzae	Guy11_regenerant	SAMEA4753737		Laboratory
Magnaporthe oryzae	Guy11_rsy1-12	SAMEA4755607		Laboratory
Magnaporthe oryzae	Guy11_rsy1-3	SAMEA4755608		Laboratory
Magnaporthe oryzae	TW-12YL-TT4-1	TW-12YL-TT4-1	Taiwan	China
Magnaporthe oryzae	TW-2-7-2-A-1	TW-2-7-2-A-1	Taiwan	China
Magnaporthe oryzae	TW-6-2-2-B-1	TW-6-2-2-B-1	Taiwan	China
Magnaporthe oryzae	deltaMohog1_adapted	deltaMohog1(adapted)_DNA
Magnaporthe oryzae	deltaMohog1	deltaMohog1_DNA
Magnaporthe oryzae	deltaMopbs2_adapted	deltaMopbs2(adapted)_DNA
Magnaporthe oryzae	13FM-16-1	13FM-16-1	Yunnan	China
Magnaporthe oryzae	13FM-24-1	13FM-24-1	Yunnan	China
Magnaporthe oryzae	13FM-3-2	13FM-3-2	Yunnan	China
Magnaporthe oryzae	13FM-5-1	13FM-5-1	Yunnan	China
Magnaporthe oryzae	13FM-9-1	13FM-9-1	Yunnan	China
Magnaporthe oryzae	Guy11_rbp35	2D4_0		Laboratory
Magnaporthe oryzae	Guy11_rbp35	2D4_1		Laboratory
Magnaporthe oryzae	Guy11_rbp35	2D4_2		Laboratory
Magnaporthe oryzae	AV1-1-1	AV1-1-1	Aveyime	Ghana
Magnaporthe oryzae	BJ-90-611	BJ-90-611	Beijing	China
Magnaporthe oryzae	BJ08-8-1	BJ08-8	Beijing	China
Magnaporthe oryzae	DB11-621	DB11-621	Liaoning	China
Magnaporthe oryzae	FJ0204804	FJ0204804	Fujian	China
Magnaporthe oryzae	FJ11SH-527-1	FJ11SH-527-1	Fujian	China
Magnaporthe oryzae	FJ11YD-673-1	FJ11YD-673-1	Fujian	China
Magnaporthe oryzae	FJ12JN-084-3	FJ12JN-084-3	Fujian	China
Magnaporthe oryzae	FJ13SH05-2	FJ13SH05-2	Fujian	China
Magnaporthe oryzae	FJ2000-62A	FJ2000-62A	Fujian	China
Magnaporthe oryzae	FJ2000-69A	FJ2000-69A	Fujian	China
Magnaporthe oryzae	FJ2001-112B	FJ2001-112B	Fujian	China
Magnaporthe oryzae	FJ2003-001A1	FJ2003-001A1	Fujian	China
Magnaporthe oryzae	FJ2005113B	FJ2005113B	Fujian	China
Magnaporthe oryzae	FJ2006-60A3	FJ2006-60A3	Fujian	China
Magnaporthe oryzae	FJ43ZB15-68	FJ43ZB15-68	Fujian	China
Magnaporthe oryzae	FJ72ZC7-77	FJ72ZC7-77	Fujian	China
Magnaporthe oryzae	FJ78-JJ	FJ78-JJ	Fujian	China
Magnaporthe oryzae	FJ81-JY	FJ81-JY	Fujian	China
Magnaporthe oryzae	FJ81-MH	FJ81-MH	Fujian	China
Magnaporthe oryzae	FJ81-SW	FJ81-SW	Fujian	China
Magnaporthe oryzae	FJ81-ZP	FJ81-ZP	Fujian	China
Magnaporthe oryzae	FJ81221ZB11-14	FJ81221ZB11-14	Fujian	China
Magnaporthe oryzae	FJ86-CT	FJ86-CT	Fujian	China
Magnaporthe oryzae	FJ86061ZE3-39	FJ86061ZE3-39	Fujian	China
Magnaporthe oryzae	FJ95054B	FJ95054B	Fujian	China
Magnaporthe oryzae	FJ95085AZB13-116	FJ95085AZB13-116	Fujian	China
Magnaporthe oryzae	FJ98099	FJ98099	Fujian	China
Magnaporthe oryzae	FJ99138	FJ99138	Fujian	China
Magnaporthe oryzae	FJSH0703	FJSH0703	Fujian	China
Magnaporthe oryzae	GD-05-029b	GD-05-029b	Guangdong	China
Magnaporthe oryzae	GD06-53	GD06-53	Guangdong	China
Magnaporthe oryzae	GD08-2025	GD08-2025	Guangdong	China
Magnaporthe oryzae	Guy11	Guy11_0		Laboratory
Magnaporthe oryzae	Guy11	Guy11_1		Laboratory
Magnaporthe oryzae	Guy11	Guy11_2		Laboratory
Magnaporthe oryzae	HB-14	HB-14	Hubei	China
Magnaporthe oryzae	HB-LTH18	HB-LTH18	Hubei	China
Magnaporthe oryzae	HN-0812-3	HN-0812-3	Hunan	China
Magnaporthe oryzae	HN-158	HN-158	Hunan	China
Magnaporthe oryzae	HN10-1604	HN10-1604	Hunan	China
Magnaporthe oryzae	Guy11_ID39	ID39		Laboratory
Magnaporthe oryzae	Guy11_ID4	ID4		Laboratory
Magnaporthe oryzae	Guy11_ID42	ID42		Laboratory
Magnaporthe oryzae	Guy11_ID46A	ID46A		Laboratory
Magnaporthe oryzae	Guy11_ID46B	ID46B		Laboratory
Magnaporthe oryzae	Guy11_ID49	ID49		Laboratory
Magnaporthe oryzae	JS-10-6-1-2	JS-10-6-1-2	Jiangsu	China
Magnaporthe oryzae	JS08-611	JS08-611	Jiangsu	China
Magnaporthe oryzae	JS09-138	JS09-138	Jiangsu	China
Magnaporthe oryzae	JX-09Z116-1	JX-09Z116-1	Jiangxi	China
Magnaporthe oryzae	JX10-102	JX10-102	Jiangxi	China
Magnaporthe oryzae	JX11-141	JX11-141	Jiangxi	China
Magnaporthe oryzae	KA1-3-1	KA1-3-1	Kade-abaam	Ghana
Magnaporthe oryzae	KA2-1-1	KA2-1-1	Kade-abaam	Ghana
Magnaporthe oryzae	Nich-2-3-2	Nich-2-3-2	Nickerie	Suriname
Magnaporthe oryzae	Nich-2-7-4	Nich-2-7-4	Nickerie	Suriname
Magnaporthe oryzae	PH0103	PH0103		Philippines
Magnaporthe oryzae	SC-10-120-65-2	SC-10-120-65-2	Sichuan	China
Magnaporthe oryzae	SC-10-25-44-1	SC-10-25-44-1	Sichuan	China
Magnaporthe oryzae	SP0005	SP0005	Amposta, Salats, Catalonia	Spain
Magnaporthe oryzae	Sar-2-20-1	Sar-2-20-1	Saramacca	Suriname
Magnaporthe oryzae	Sar-AD3-5	Sar-AD3-5	Nickerie	Suriname
Magnaporthe oryzae	TH0014	TH0014		Thailand
Magnaporthe oryzae	TW-1-1-1-B-1	TW-1-1-1-B-1	Taiwan	China
Magnaporthe oryzae	TW-12CY-TB1-2	TW-12CY-TB1-2	Taiwan	China
Magnaporthe oryzae	TW-12HL-DF1-2	TW-12HL-DF1-2	Taiwan	China
Magnaporthe oryzae	TW-12HL-YL2-1	TW-12HL-YL2-1	Taiwan	China
Magnaporthe oryzae	TW-12TD-RH1-1	TW-12TD-RH1-1	Taiwan	China
Magnaporthe oryzae	TW-12TN-HB2-2	TW-12TN-HB2-2	Taiwan	China
Magnaporthe oryzae	TW-12YL-DL3-2	TW-12YL-DL3-2	Taiwan	China
Magnaporthe oryzae	TW-12YL-DP1-1	TW-12YL-DP1-1	Taiwan	China
Magnaporthe oryzae	TW-6-43-1	TW-6-43-1	Taiwan	China
Magnaporthe oryzae	TW-CYBP1-3	TW-CYBP1-3	Taiwan	China
Magnaporthe oryzae	TW-PT1-1	TW-PT1-1	Taiwan	China
Magnaporthe oryzae	TW-PT3-1	TW-PT3-1	Taiwan	China
Magnaporthe oryzae	TW-PT6-1	TW-PT6-1	Taiwan	China
Magnaporthe oryzae	TW-TN4-2	TW-TN4-2	Taiwan	China
Magnaporthe oryzae	WD-3-1_1	WD-3-1_1	Weed Debala	Ghana
Magnaporthe oryzae	YN07205e	YN07205e	Yunnan	China
Magnaporthe oryzae	YN072310	YN072310	Yunnan	China
Magnaporthe oryzae	YN072311	YN072311	Yunnan	China
Magnaporthe oryzae	YN072313	YN072313	Yunnan	China
Magnaporthe oryzae	YN08181e	YN08181e	Yunnan	China
Magnaporthe oryzae	YN08182c	YN08182c	Yunnan	China
Magnaporthe oryzae	YN126311	YN126311	Yunnan	China
Magnaporthe oryzae	YN126441	YN126441	Yunnan	China
Magnaporthe oryzae	YN8773-19	YN8773-19	Yunnan	China
Magnaporthe oryzae	YN8773R-27	YN8773R-27	Yunnan	China
Magnaporthe oryzae	ZJ00-10	ZJ00-10	Zhejiang	China
Magnaporthe oryzae	ZJ08-41	ZJ08-41	Zhejiang	China
Magnaporthe oryzae	ZJ2011-7-1	ZJ2011-7-1	Zhejiang	China
Magnaporthe oryzae	12.0.007i	12.0.007i	Londrina, Paraná	Brazil
Magnaporthe oryzae	12.0.009i	12.0.009i	Londrina, Paraná	Brazil
Magnaporthe oryzae	12.0.012i	12.0.012i	Londrina, Paraná	Brazil
Magnaporthe oryzae	12.0.326	12.0.326	Amambai, Mato Grosso do Sul	Brazil
Magnaporthe oryzae	12.0.345	12.0.345	Amambai, Mato Grosso do Sul	Brazil
Magnaporthe oryzae	12.0.368	12.0.368	Amambai, Mato Grosso do Sul	Brazil
Magnaporthe oryzae	12.0.534i	12.0.534i	Londrina, Paraná	Brazil
Magnaporthe oryzae	12.0.555i	12.0.555i	Londrina, Paraná	Brazil
Magnaporthe oryzae	12.0.642i	12.0.642i	Amambai, Mato Grosso do Sul	Brazil
Magnaporthe oryzae	1a_mut	1a_mut	Wuhan	China
Magnaporthe oryzae	1c_mut	1c_mut	Wuhan	China
Magnaporthe oryzae	H08-1a	H08-1a	Enshi	China
Magnaporthe oryzae	H08-1c	H08-1c	Enshi	China
Magnaporthe oryzae	363	363	Brasília, Federal District	Brazil
Magnaporthe oryzae	BD0024	BD0024	Noebe	Burundi
Magnaporthe oryzae	BR0026	BR0026	Fazenda Progresso, Mato Grosso Do Sul	Brazil
Magnaporthe oryzae	CD0073-1	CD0073-1	Bouake	Cote d'Ivoire
Magnaporthe oryzae	CD0203	CD0203	Tiassale	Cote d'Ivoire
Magnaporthe oryzae	CH0052	CH0052	Hunan	China
Magnaporthe oryzae	CH0063	CH0063	Hunan	China
Magnaporthe oryzae	CH0092	CH0092	Zhejiang	China
Magnaporthe oryzae	CH0328	CH0328	Anhua Yanxi, Hunan	China
Magnaporthe oryzae	CH0333	CH0333	Yanxi, Hunan	China
Magnaporthe oryzae	CH0532	CH0532	Baoshan, Yunnan	China
Magnaporthe oryzae	CH0549	CH0549	Baoshan, Yunnan	China
Magnaporthe oryzae	CH0595	CH0595	Yiliang, Yunnan	China
Magnaporthe oryzae	CH0680	CH0680	Anhua Yanxi, Hunan	China
Magnaporthe oryzae	CH0689	CH0689	Anhua Yanxi, Hunan	China
Magnaporthe oryzae	CH0701	CH0701	Anhua Yanxi, Hunan	China
Magnaporthe oryzae	CH0860	CH0860	Wenshan Dehou, Hunan	China
Magnaporthe oryzae	CH0999	CH0999	Yule, Yunnan	China
Magnaporthe oryzae	CH1016	CH1016	Yule, Yunnan	China
Magnaporthe oryzae	CH1019	CH1019	Yule, Yunnan	China
Magnaporthe oryzae	CL0026	CL0026	Villavicencio, Meta	Columbia
Magnaporthe oryzae	CL3.6.7	CL3.6.7	Villavicencio, Meta	Columbia
Magnaporthe oryzae	HN0001	HN0001	Szarvas	Hungary
Magnaporthe oryzae	IN0072	IN0072		India
Magnaporthe oryzae	IN0082	IN0082		India
Magnaporthe oryzae	IN0094	IN0094		India
Magnaporthe oryzae	JP0010	JP0010	Fukushima	Japan
Magnaporthe oryzae	LA0005	LA0005	Silalek, Luang Prabang	Laos
Magnaporthe oryzae	LA0021	LA0021	Silalek, Luang Prabang	Laos
Magnaporthe oryzae	MC0016	MC0016	Tazi	Morocco
Magnaporthe oryzae	MD0929	MD0929	Andranomanelatra	Madagascar
Magnaporthe oryzae	ML0025	ML0025	Niema	Mali
Magnaporthe oryzae	B71	MoT-B71	Okinawa Uno	Bolivia
Magnaporthe oryzae	NP0037	NP0037	Begnas, Kaski	Nepal
Magnaporthe oryzae	NP0041	NP0041	Begnas, Kaski	Nepal
Magnaporthe oryzae	NP0052	NP0052	Sangle VDC9, Kathmandu	Nepal
Magnaporthe oryzae	NP0061	NP0061	Sangle VDC9, Kathmandu	Nepal
Magnaporthe oryzae	PH0118	PH0118		Philippines
Magnaporthe oryzae	PR0009	PR0009	Sado Torre Do Cleri	Portugal
Magnaporthe oryzae	Br116.5	SAMD00069324
Magnaporthe oryzae	Br118.2	SAMD00069325
Magnaporthe oryzae	TP2	SAMD00069326
Magnaporthe oryzae	MZ5-1-6	SAMD00069327
Magnaporthe oryzae	Br35	SAMD00069328
Magnaporthe oryzae	Br58	SAMD00069329
Magnaporthe oryzae	TH0017	TH0017		Thailand
Magnaporthe oryzae	US0031	US0031	Louisiana	USA
Magnaporthe oryzae	US0098	US0098	Lonoke, Arkansas	USA
Magnaporthe oryzae	032i	032i		Brazil
Magnaporthe oryzae	053i	053i		Brazil
Magnaporthe oryzae	117	117		Brazil
Magnaporthe oryzae	127	127		Brazil
Magnaporthe oryzae	169	169		Brazil
Magnaporthe oryzae	204	204		Brazil
Magnaporthe oryzae	205	205		Brazil
Magnaporthe oryzae	37	37		Brazil
Magnaporthe oryzae	B157	B157	Hyderabad	India
Magnaporthe oryzae	MG02	MG02	Mandya	India
Magnaporthe oryzae	MG04	MG04	Bangalore	India
Magnaporthe oryzae	MG10	MG10	Mandya	India
Magnaporthe oryzae	MG01	MG01	Mandya	India
Magnaporthe oryzae	70-15	S0
Magnaporthe oryzae	70-15	S10-1
Magnaporthe oryzae	70-15	S10-2
Magnaporthe oryzae	70-15	S10-3
Magnaporthe oryzae	70-15	S20-1
Magnaporthe oryzae	70-15	S20-2
Magnaporthe oryzae	70-15	S20-3
Magnaporthe oryzae	Ina168	SAMD00051169	Aichi	Japan
Magnaporthe oryzae	GFSI1-7-2	SAMD00051170	Gifu	Japan
Magnaporthe oryzae	Br48	SAMD00051171	Itapora	Brazil
Magnaporthe oryzae	Br58	SAMD00051172	Itambe	Brazil
Magnaporthe oryzae	Z2-1	SAMD00051173	Kagawa	Japan
Magnaporthe oryzae	TH3	SAMD00051175		Thailand
Magnaporthe oryzae	P-2	SAMD00051176	Niigata	Japan
Magnaporthe oryzae	Ken53-33	SAMD00051177	Aichi	Japan
Magnaporthe oryzae	KANSV1-4-1	SAMD00051178	Kanagawa	Japan
Magnaporthe oryzae	SA05-43	SAMD00051179	Nagasaki	Japan
Magnaporthe oryzae	SA05-144	SAMD00051180	Kyoto	Japan
Magnaporthe oryzae	Br32	SAMEA3231213		Brazil
Magnaporthe oryzae	Fr13	SAMEA3231509		France
Magnaporthe oryzae	Guy-11	SAMEA3231515		Guyana
Magnaporthe oryzae	PH14	SAMEA3231517		Philippines
Magnaporthe oryzae	TH12	SAMEA3231789		Thailand
Magnaporthe oryzae	TH16	SAMEA3232033		Thailand
Magnaporthe oryzae	US71	SAMEA3373385		USA
Magnaporthe oryzae	EI9411	EI9411	Fujian	China
Magnaporthe oryzae	EI9604	EI9604	Zhejiang	China
Magnaporthe grisea	DS0505	DS0505	Zhejiang	China
Magnaporthe grisea	DS9461	DS9461	Fujian	China
Magnaporthe grisea	SV9623	SV9623	Zhejiang	China
Magnaporthe grisea	SV9610	SV9610	Zhejiang	China
Magnaporthe grisea	Br29	Br29		Brazil
Magnaporthe grisea	Dig41	Dig41	Hyogo	Japan
Magnaporthe grisea	NI907	NI907	Tochigi	Japan
Magnaporthe grisea	NI907	NI907	Tochigi	Japan
Magnaporthe grisea	NI907	NI907	Tochigi	Japan
Magnaporthe grisea	NI907	NI907	Tochigi	Japan
Magnaporthe grisea	NI907	NI907	Tochigi	Japan
Magnaporthe grisea	NI907	NI907	Tochigi	Japan
Magnaporthe grisea	VO107	VO107
Magnaporthe grisea	PMg_Dl	PMg_Dl	Delhi	India
Magnaporthe grisea	PMg_Dl	PMg_Dl	Delhi	India
Magnaporthe oryzae	Ken5420			Japan
